# Systematic Metaproteomics Mapping Reveals Functional and Ecological Landscapes of Ex Vivo Human Gut Microbiota Responses to Therapeutic Drugs

**DOI:** 10.1101/2025.02.13.637346

**Authors:** Leyuan Li, Caitlin M.A. Simopoulos, Janice Mayne, Zhibin Ning, Xin Zhang, Mona Hamada, James Butcher, Joeselle M. Serrana, Luman Wang, Kai Cheng, Hongye Qin, Krystal Walker, Xu Zhang, Alain Stintzi, Daniel Figeys

## Abstract

Therapeutic compounds exert impacts on gut microbiota; however, how they affect the community functional ecology, especially as reflected at the protein level, remains largely unexplored. In this study, we systematically map metaproteomic responses of *ex vivo* human gut microbiota to 312 compounds, generating 4.6 million microbial protein responses, available as an interactive resource (https://shiny.imetalab.ca/MPR_Viz/). Protein-level analyses identify significant metaproteomic shifts induced by 47 compounds, with neuropharmaceuticals as the sole drug class significantly enriched among these hits. Further analyses on the community level reveal a tri-stability pattern in microbial composition and the emergence of three distinct functional states, based on a functional beta-diversity metric. Notably, neuropharmaceuticals cause particularly strong effects on the microbiomes, lowering the proteome-level functional redundancy and raising the level of antimicrobial resistance proteins, ultimately pushing the microbiome into an alternative functional state. Preliminary validation suggests that enhancing functional redundancy may contribute to maintaining microbiota resilience against neuropharmaceutical-induced antimicrobial resistance. Overall, this work establishes a comprehensive view of how drugs influence gut microbiome function and ecology at the protein level, proposes a landscape-based framework for interpreting community resilience, and highlights the need to consider protein-level and ecological responses in the evaluation of therapeutic interventions.
