## Supplementary Data S2 for "Systematic Metaproteomics Mapping Reveals Functional and Ecological Landscapes of Ex Vivo Human Gut Microbiota Responses to Therapeutic Drugs"

### Sheet: Sheet1
Supplementary Data S2. MPR+ compounds and their human protein targets
DRUG_NAME	ATC_level1	MECHANISM_OF_ACTION	TARGET_CHEMBL_ID	TARGET_PREF_NAME	ACCESSION	PROTEIN_NAME	ORGANISM	PROTEIN_CLASS_DESC
ANACARDIC	NA
AMIODARONE	C			Alpha-2A adrenergic receptor	P08913	Alpha-2A adrenergic receptor	Homo sapiens	membrane receptor 7tm1 smallmol monoamine receptor adrenergic receptor
AMIODARONE	C			Alpha-1A adrenergic receptor	P35348	Alpha-1A adrenergic receptor	Homo sapiens	membrane receptor 7tm1 smallmol monoamine receptor adrenergic receptor
AMIODARONE	C	HERG blocker	CHEMBL240	HERG	Q12809	Potassium voltage-gated channel subfamily H member 2	Homo sapiens	ion channel vgc k vg k
AMIODARONE	C			Sodium channel protein type 5 subunit alpha	Q14524	Sodium channel protein type 5 subunit alpha	Homo sapiens	ion channel vgc vg na
AMIODARONE	C			Voltage-gated potassium channel	Q96RP8	Potassium voltage-gated channel subfamily A member 7	Homo sapiens	ion channel vgc k vg k
PROPRANOLOL	C	Beta-2 adrenergic receptor antagonist	CHEMBL210	Beta-2 adrenergic receptor	P07550	Beta-2 adrenergic receptor	Homo sapiens	membrane receptor 7tm1 smallmol monoamine receptor adrenergic receptor
PROPRANOLOL	C	Beta-1 adrenergic receptor antagonist	CHEMBL213	Beta-1 adrenergic receptor	P08588	Beta-1 adrenergic receptor	Homo sapiens	membrane receptor 7tm1 smallmol monoamine receptor adrenergic receptor
CARVEDILOL	C	Adrenergic receptor beta antagonist	CHEMBL2094118	Adrenergic receptor beta	P07550	Beta-2 adrenergic receptor	Homo sapiens	membrane receptor 7tm1 smallmol monoamine receptor adrenergic receptor
CARVEDILOL	C	Adrenergic receptor beta antagonist	CHEMBL2094118	Adrenergic receptor beta	P08588	Beta-1 adrenergic receptor	Homo sapiens	membrane receptor 7tm1 smallmol monoamine receptor adrenergic receptor
CARVEDILOL	C			5-hydroxytryptamine receptor 1A	P08908	5-hydroxytryptamine receptor 1A	Homo sapiens	membrane receptor 7tm1 smallmol monoamine receptor serotonin receptor
CARVEDILOL	C	Adrenergic receptor beta antagonist	CHEMBL2094118	Adrenergic receptor beta	P13945	Beta-3 adrenergic receptor	Homo sapiens	membrane receptor 7tm1 smallmol monoamine receptor adrenergic receptor
CARVEDILOL	C	Adrenergic receptor alpha-1 antagonist	CHEMBL2094251	Adrenergic receptor alpha-1	P25100	Alpha-1D adrenergic receptor	Homo sapiens	membrane receptor 7tm1 smallmol monoamine receptor adrenergic receptor
CARVEDILOL	C	Adrenergic receptor alpha-1 antagonist	CHEMBL2094251	Adrenergic receptor alpha-1	P35348	Alpha-1A adrenergic receptor	Homo sapiens	membrane receptor 7tm1 smallmol monoamine receptor adrenergic receptor
CARVEDILOL	C	Adrenergic receptor alpha-1 antagonist	CHEMBL2094251	Adrenergic receptor alpha-1	P35368	Alpha-1B adrenergic receptor	Homo sapiens	membrane receptor 7tm1 smallmol monoamine receptor adrenergic receptor
CARVEDILOL	C			5-hydroxytryptamine receptor 2B	P41595	5-hydroxytryptamine receptor 2B	Homo sapiens	membrane receptor 7tm1 smallmol monoamine receptor serotonin receptor
VERAPAMIL	C			Voltage-gated T-type calcium channel	O43497	Voltage-dependent T-type calcium channel subunit alpha-1G	Homo sapiens	ion channel vgc vg ca
VERAPAMIL	C	Voltage-gated L-type calcium channel blocker	CHEMBL2095229	Voltage-gated L-type calcium channel	O60840	Voltage-dependent L-type calcium channel subunit alpha-1F	Homo sapiens	ion channel vgc vg ca
VERAPAMIL	C			Voltage-gated T-type calcium channel	O95180	Voltage-dependent T-type calcium channel subunit alpha-1H	Homo sapiens	ion channel vgc vg ca
VERAPAMIL	C	Voltage-gated L-type calcium channel blocker	CHEMBL2095229	Voltage-gated L-type calcium channel	Q01668	Voltage-dependent L-type calcium channel subunit alpha-1D	Homo sapiens	ion channel vgc vg ca
VERAPAMIL	C	Voltage-gated L-type calcium channel blocker	CHEMBL2095229	Voltage-gated L-type calcium channel	Q13698	Voltage-dependent L-type calcium channel subunit alpha-1S	Homo sapiens	ion channel vgc vg ca
VERAPAMIL	C	Voltage-gated L-type calcium channel blocker	CHEMBL2095229	Voltage-gated L-type calcium channel	Q13936	Voltage-dependent L-type calcium channel subunit alpha-1C	Homo sapiens	ion channel vgc vg ca
VERAPAMIL	C			Voltage-gated T-type calcium channel	Q9P0X4	Voltage-dependent T-type calcium channel subunit alpha-1I	Homo sapiens	ion channel vgc vg ca
AMLODIPINE	C	Voltage-gated L-type calcium channel blocker	CHEMBL2095229	Voltage-gated L-type calcium channel	O60840	Voltage-dependent L-type calcium channel subunit alpha-1F	Homo sapiens	ion channel vgc vg ca
AMLODIPINE	C	Voltage-gated L-type calcium channel blocker	CHEMBL2095229	Voltage-gated L-type calcium channel	Q01668	Voltage-dependent L-type calcium channel subunit alpha-1D	Homo sapiens	ion channel vgc vg ca
AMLODIPINE	C	Voltage-gated L-type calcium channel blocker	CHEMBL2095229	Voltage-gated L-type calcium channel	Q13698	Voltage-dependent L-type calcium channel subunit alpha-1S	Homo sapiens	ion channel vgc vg ca
AMLODIPINE	C	Voltage-gated L-type calcium channel blocker	CHEMBL2095229	Voltage-gated L-type calcium channel	Q13936	Voltage-dependent L-type calcium channel subunit alpha-1C	Homo sapiens	ion channel vgc vg ca
SIMVASTATIN	C	HMG-CoA reductase inhibitor	CHEMBL402	HMG-CoA reductase	P04035	3-hydroxy-3-methylglutaryl-coenzyme A reductase	Homo sapiens	enzyme reductase
RIDINILAZOLE	NA
CANAGLIFLOZIN	A	Sodium/glucose cotransporter 2 inhibitor	CHEMBL3884	Sodium/glucose cotransporter 2	P31639	Sodium/glucose cotransporter 2	Homo sapiens	transporter electrochemical slc slc05
LOPERAMIDE	A	Mu opioid receptor agonist	CHEMBL233	Mu opioid receptor	P35372	Mu-type opioid receptor	Homo sapiens	membrane receptor 7tm1 peptide short peptide opioid receptor
DOXEPIN	D	Norepinephrine transporter inhibitor	CHEMBL222	Norepinephrine transporter	P23975	Sodium-dependent noradrenaline transporter	Homo sapiens	transporter electrochemical slc slc06
DOXEPIN	D			Histamine H1 receptor	P35367	Histamine H1 receptor	Homo sapiens	membrane receptor 7tm1 smallmol monoamine receptor histamine receptor
BERBERINE	NA
TAMOXIFEN	L	Estrogen receptor alpha modulator	CHEMBL206	Estrogen receptor alpha	P03372	Estrogen receptor	Homo sapiens	transcription factor nuclear receptor nr3 nr3a nr3a1
CYCLOBENZAPRINE	M	Serotonin 2a (5-HT2a) receptor antagonist	CHEMBL224	Serotonin 2a (5-HT2a) receptor	P28223	5-hydroxytryptamine receptor 2A	Homo sapiens	membrane receptor 7tm1 smallmol monoamine receptor serotonin receptor
CYCLOBENZAPRINE	M	Serotonin 2c (5-HT2c) receptor antagonist	CHEMBL225	Serotonin 2c (5-HT2c) receptor	P28335	5-hydroxytryptamine receptor 2C	Homo sapiens	membrane receptor 7tm1 smallmol monoamine receptor serotonin receptor
DIACEREIN	M
TINIDAZOLE	P	DNA inhibitor	CHEMBL2366045	DNA			Trichomonas
MEFLOQUINE	P	Ferriprotoporphyrin IX inhibitor	CHEMBL613897	Ferriprotoporphyrin IX			Plasmodium falciparum
HYDROXYCHLOROQUINE	P	Toll-like receptor 9 antagonist	CHEMBL5804	Toll-like receptor 9	Q9NR96	Toll-like receptor 9	Homo sapiens	membrane receptor toll-like and il-1
HYDROXYCHLOROQUINE	P	Toll-like receptor 7 antagonist	CHEMBL5936	Toll-like receptor 7	Q9NYK1	Toll-like receptor 7	Homo sapiens	membrane receptor toll-like and il-1
HYDROXYCHLOROQUINE	P	Ferriprotoporphyrin IX inhibitor	CHEMBL613897	Ferriprotoporphyrin IX			Plasmodium falciparum
METRONIDAZOLE	P	DNA inhibitor	CHEMBL2364041	DNA			Bacteria
GINSENOSIDE	NA
CLEMASTINE	D	Histamine H1 receptor antagonist	CHEMBL231	Histamine H1 receptor	P35367	Histamine H1 receptor	Homo sapiens	membrane receptor 7tm1 smallmol monoamine receptor histamine receptor
DIENESTROL	G	Estrogen receptor alpha agonist	CHEMBL206	Estrogen receptor alpha	P03372	Estrogen receptor	Homo sapiens	transcription factor nuclear receptor nr3 nr3a nr3a1
OXYBUTYNIN	G	Muscarinic acetylcholine receptor M2 antagonist	CHEMBL211	Muscarinic acetylcholine receptor M2	P08172	Muscarinic acetylcholine receptor M2	Homo sapiens	membrane receptor 7tm1 smallmol monoamine receptor acetylcholine receptor
OXYBUTYNIN	G	Muscarinic acetylcholine receptor M3 antagonist	CHEMBL245	Muscarinic acetylcholine receptor M3	P20309	Muscarinic acetylcholine receptor M3	Homo sapiens	membrane receptor 7tm1 smallmol monoamine receptor acetylcholine receptor
DROSPIRENONE	G	Progesterone receptor agonist	CHEMBL208	Progesterone receptor	P06401	Progesterone receptor	Homo sapiens	transcription factor nuclear receptor nr3 nr3c nr3c3
DROSPIRENONE	G	Mineralocorticoid receptor antagonist	CHEMBL1994	Mineralocorticoid receptor	P08235	Mineralocorticoid receptor	Homo sapiens	transcription factor nuclear receptor nr3 nr3c nr3c2
AZITHROMYCIN	J	Bacterial 70S ribosome inhibitor	CHEMBL2363135	Bacterial 70S ribosome		23S ribosomal RNA	Bacteria
SPARFLOXACIN	J	Bacterial DNA gyrase inhibitor	CHEMBL2311224	Bacterial DNA gyrase	P0AES4	DNA gyrase subunit A	Bacteria	enzyme isomerase
SPARFLOXACIN	J	Bacterial DNA gyrase inhibitor	CHEMBL2311224	Bacterial DNA gyrase	P0AES6	DNA gyrase subunit B	Bacteria	enzyme isomerase
SPARFLOXACIN	J	Topoisomerase IV inhibitor	CHEMBL2363076	Topoisomerase IV	P0AFI2	DNA topoisomerase 4 subunit A	Bacteria	enzyme isomerase
SPARFLOXACIN	J	Topoisomerase IV inhibitor	CHEMBL2363076	Topoisomerase IV	P20083	DNA topoisomerase 4 subunit B	Bacteria	enzyme isomerase
LINEZOLID	J	Bacterial 70S ribosome inhibitor	CHEMBL2363135	Bacterial 70S ribosome		23S ribosomal RNA	Bacteria
CAPSAICIN	M	Vanilloid receptor opener	CHEMBL4794	Vanilloid receptor	Q8NER1	Transient receptor potential cation channel subfamily V member 1	Homo sapiens	ion channel vgc trp
VARENICLINE	N	Neuronal acetylcholine receptor; alpha4/beta2 agonist	CHEMBL1907589	Neuronal acetylcholine receptor; alpha4/beta2	P17787	Neuronal acetylcholine receptor subunit beta-2	Homo sapiens	ion channel lgic ach chrn beta
VARENICLINE	N	Neuronal acetylcholine receptor; alpha4/beta2 agonist	CHEMBL1907589	Neuronal acetylcholine receptor; alpha4/beta2	P43681	Neuronal acetylcholine receptor subunit alpha-4	Homo sapiens	ion channel lgic ach chrn alpha
ENTACAPONE	N	Catechol O-methyltransferase inhibitor	CHEMBL2023	Catechol O-methyltransferase	P21964	Catechol O-methyltransferase	Homo sapiens	enzyme transferase
TOLCAPONE	N	Catechol O-methyltransferase inhibitor	CHEMBL2023	Catechol O-methyltransferase	P21964	Catechol O-methyltransferase	Homo sapiens	enzyme transferase
FLUPHENAZINE	N	Dopamine D2 receptor antagonist	CHEMBL217	Dopamine D2 receptor	P14416	D(2) dopamine receptor	Homo sapiens	membrane receptor 7tm1 smallmol monoamine receptor dopamine receptor
FLUPHENAZINE	N			Alpha-1D adrenergic receptor	P25100	Alpha-1D adrenergic receptor	Homo sapiens	membrane receptor 7tm1 smallmol monoamine receptor adrenergic receptor
FLUPHENAZINE	N			5-hydroxytryptamine receptor 2A	P28223	5-hydroxytryptamine receptor 2A	Homo sapiens	membrane receptor 7tm1 smallmol monoamine receptor serotonin receptor
FLUPHENAZINE	N			5-hydroxytryptamine receptor 7	P34969	5-hydroxytryptamine receptor 7	Homo sapiens	membrane receptor 7tm1 smallmol monoamine receptor serotonin receptor
FLUPHENAZINE	N			Alpha-1A adrenergic receptor	P35348	Alpha-1A adrenergic receptor	Homo sapiens	membrane receptor 7tm1 smallmol monoamine receptor adrenergic receptor
FLUPHENAZINE	N			D(3) dopamine receptor	P35462	D(3) dopamine receptor	Homo sapiens	membrane receptor 7tm1 smallmol monoamine receptor dopamine receptor
ASENAPINE	N	Dopamine D2 receptor antagonist	CHEMBL217	Dopamine D2 receptor	P14416	D(2) dopamine receptor	Homo sapiens	membrane receptor 7tm1 smallmol monoamine receptor dopamine receptor
ASENAPINE	N	Serotonin 2a (5-HT2a) receptor antagonist	CHEMBL224	Serotonin 2a (5-HT2a) receptor	P28223	5-hydroxytryptamine receptor 2A	Homo sapiens	membrane receptor 7tm1 smallmol monoamine receptor serotonin receptor
ILOPERIDONE	N	Dopamine D2 receptor antagonist	CHEMBL217	Dopamine D2 receptor	P14416	D(2) dopamine receptor	Homo sapiens	membrane receptor 7tm1 smallmol monoamine receptor dopamine receptor
ILOPERIDONE	N	Serotonin 2a (5-HT2a) receptor antagonist	CHEMBL224	Serotonin 2a (5-HT2a) receptor	P28223	5-hydroxytryptamine receptor 2A	Homo sapiens	membrane receptor 7tm1 smallmol monoamine receptor serotonin receptor
AMOXAPINE	N	Dopamine receptor antagonist	CHEMBL2096905	Dopamine receptor	P14416	D(2) dopamine receptor	Homo sapiens	membrane receptor 7tm1 smallmol monoamine receptor dopamine receptor
AMOXAPINE	N	Dopamine receptor antagonist	CHEMBL2096905	Dopamine receptor	P21728	D(1A) dopamine receptor	Homo sapiens	membrane receptor 7tm1 smallmol monoamine receptor dopamine receptor
AMOXAPINE	N	Dopamine receptor antagonist	CHEMBL2096905	Dopamine receptor	P21917	D(4) dopamine receptor	Homo sapiens	membrane receptor 7tm1 smallmol monoamine receptor dopamine receptor
AMOXAPINE	N	Dopamine receptor antagonist	CHEMBL2096905	Dopamine receptor	P21918	D(1B) dopamine receptor	Homo sapiens	membrane receptor 7tm1 smallmol monoamine receptor dopamine receptor
AMOXAPINE	N	Norepinephrine transporter inhibitor	CHEMBL222	Norepinephrine transporter	P23975	Sodium-dependent noradrenaline transporter	Homo sapiens	transporter electrochemical slc slc06
AMOXAPINE	N	Serotonin transporter inhibitor	CHEMBL228	Serotonin transporter	P31645	Sodium-dependent serotonin transporter	Homo sapiens	transporter electrochemical slc slc06
AMOXAPINE	N	Dopamine receptor antagonist	CHEMBL2096905	Dopamine receptor	P35462	D(3) dopamine receptor	Homo sapiens	membrane receptor 7tm1 smallmol monoamine receptor dopamine receptor
CITALOPRAM	N	Serotonin transporter inhibitor	CHEMBL228	Serotonin transporter	P31645	Sodium-dependent serotonin transporter	Homo sapiens	transporter electrochemical slc slc06
ESCITALOPRAM	N	Serotonin transporter inhibitor	CHEMBL228	Serotonin transporter	P31645	Sodium-dependent serotonin transporter	Homo sapiens	transporter electrochemical slc slc06
PAROXETINE	N	Serotonin transporter inhibitor	CHEMBL228	Serotonin transporter	P31645	Sodium-dependent serotonin transporter	Homo sapiens	transporter electrochemical slc slc06
FLUOXETINE	N	Serotonin transporter inhibitor	CHEMBL228	Serotonin transporter	P31645	Sodium-dependent serotonin transporter	Homo sapiens	transporter electrochemical slc slc06
FLUVOXAMINE	N	Serotonin transporter inhibitor	CHEMBL228	Serotonin transporter	P31645	Sodium-dependent serotonin transporter	Homo sapiens	transporter electrochemical slc slc06
ETHOPROPRAZINE	N
SERTRALINE	N	Serotonin transporter inhibitor	CHEMBL228	Serotonin transporter	P31645	Sodium-dependent serotonin transporter	Homo sapiens	transporter electrochemical slc slc06
DULOXETINE	N	Norepinephrine transporter inhibitor	CHEMBL222	Norepinephrine transporter	P23975	Sodium-dependent noradrenaline transporter	Homo sapiens	transporter electrochemical slc slc06
DULOXETINE	N	Serotonin transporter inhibitor	CHEMBL228	Serotonin transporter	P31645	Sodium-dependent serotonin transporter	Homo sapiens	transporter electrochemical slc slc06
ATOMOXETINE	N	Norepinephrine transporter inhibitor	CHEMBL222	Norepinephrine transporter	P23975	Sodium-dependent noradrenaline transporter	Homo sapiens	transporter electrochemical slc slc06
DONEPEZIL	N	Acetylcholinesterase inhibitor	CHEMBL220	Acetylcholinesterase	P22303	Acetylcholinesterase	Homo sapiens	enzyme hydrolase
TICAGRELOR	B	Purinergic receptor P2Y12 negative allosteric modulator	CHEMBL2001	Purinergic receptor P2Y12	Q9H244	P2Y purinoceptor 12	Homo sapiens	membrane receptor 7tm1 smallmol nucleotide-like receptor purine receptor
